# Divergence, gene flow and the origin of leapfrog geographic distributions: The history of color pattern variation in *Phyllobates* poison-dart frogs

**DOI:** 10.1101/2020.02.21.960005

**Authors:** Roberto Márquez, Tyler P. Linderoth, Daniel Mejía-Vargas, Rasmus Nielsen, Adolfo Amézquita, Marcus R. Kronforst

## Abstract

The geographic distribution of phenotypic variation among closely related populations is a valuable source of information about the evolutionary processes that generate and maintain biodiversity. Leapfrog distributions, in which phenotypically similar populations are disjunctly distributed and separated by one or more phenotypically distinct populations, represent geographic replicates for the existence of a phenotype, and are therefore especially informative. These geographic patterns have mostly been studied from phylogenetic perspectives to understand how common ancestry and divergent evolution drive their formation. Other processes, such as gene flow between populations, have not received as much attention. Here we investigate the roles of divergence and gene flow between populations in the origin and maintenance of a leapfrog distribution in *Phyllobates* poison frogs. We found evidence for high levels of gene flow between neighboring populations but not over long distances, indicating that gene flow between populations exhibiting the central phenotype may have a homogenizing effect that maintains their similarity, and that introgression between “leapfroging” taxa has not played a prominent role as a driver of phenotypic diversity in *Phyllobates*. Although phylogenetic analyses suggest that the leapfrog distribution was formed through independent evolution of the peripheral (i.e. leapfrogging) populations, the elevated levels of gene flow between geographically close populations poise alternative scenarios, such as the history of phenotypic change becoming decoupled from genome-averaged patterns of divergence, which we cannot rule out. These results highlight the importance of incorporating gene flow between populations into the study of geographic variation in phenotypes, both as a driver of phenotypic diversity and as a confounding factor of phylogeographic inferences.
