## Supplementary tables (one table per sheet) for "Divergence, gene flow and the origin of leapfrog geographic distributions: The history of color pattern variation in *Phyllobates* poison-dart frogs"

### Sheet: Table S1
Voucher	Nominal Species	OTU	Locality	mtDNA			Exon enrichment			Comments
				16S	COI	Cytb	Number of sites	Mean Coverage	BioSample Acc.
NA	P. aurotaenia	NA	Pet Trade	DQ502153	DQ502855	DQ502586	-	-	-
NA	P. bicolor	NA	Pet trade	DQ502181	DQ502884	DQ502617	-	-	-
TNHC62488	P. bicolor	NA	Pet Trade	AY364580	-	-	-	-	-
TNHC64419	P. aurotaenia	NA	Pet Trade	EU342640	-	-	-	-	-
GECOH1596	P. aurotaenia	P. aurotaeina Baudo East	Colombia, Chocó, Cantón de San Pablo, La Victoria	-	-	-	4444086	1.65	SAMN15520702
GECOH1598	P. aurotaenia	P. aurotaeina Baudo East	Colombia, Chocó, Cantón de San Pablo, La Victoria	MT742716	-	MT749204	-	-	-
GECOH1599	P. aurotaenia	P. aurotaeina Baudo East	Colombia, Chocó, Cantón de San Pablo, La Victoria	-	-	-	4945758	1.74	SAMN15520703
GECOH1600	P. aurotaenia	P. aurotaeina Baudo East	Colombia, Chocó, Cantón de San Pablo, La Victoria	MT742718	-	MT749206	-	-	-
GECOH1602	P. aurotaenia	P. aurotaeina Baudo East	Colombia, Chocó, Cantón de San Pablo, La Victoria	MT742717	-	MT749205	-	-	-
GECOH1065	P. aurotaenia	P. aurotaenia Atrato	Colombia, Chocó, Quibdó, Pacurita	MT742691	MT808223	MT749179	-	-	-
GECOH1066	P. aurotaenia	P. aurotaenia Atrato	Colombia, Chocó, Quibdó, Pacurita	MT742692	MT808224	MT749180	-	-	-
GECOH1067	P. aurotaenia	P. aurotaenia Atrato	Colombia, Chocó, Quibdó, Pacurita	MT742693	MT808225	MT749181	-	-	-
GECOH1068	P. aurotaenia	P. aurotaenia Atrato	Colombia, Chocó, Quibdó, Pacurita	MT742694	MT808226	MT749182	-	-	-
GECOH1307	P. aurotaenia	P. aurotaenia Atrato	Colombia, Chocó, Lloró	MT742695	MT808227	MT749183	5587321	1.99	SAMN15520701
GECOH1309	P. aurotaenia	P. aurotaenia Atrato	Colombia, Chocó, Lloró	MT742696	MT808228	MT749184	-	-	-
GECOHF144	P. aurotaenia	P. aurotaenia Atrato	NA	MT742690	MT808222	-	-	-	-
TNHCFS4495	P. aurotaenia	P. aurotaenia Atrato	Colombia, Chocó, Quibdó, Pandó	-	-	-	5731874	2.17	SAMN15520725	Also voucher GECOH214
TNHCFS4990	P. aurotaenia	P. aurotaenia Atrato	Colombia, Chocó, Quibdó	HQ291005	-	HQ290582	-	-	-
GECOH1144	P. aurotaenia	P. aurotaenia Baudo West	Colombia, Chocó, Nuquí, Arusí	MT742706	MT808238	MT749194	-	-	-
GECOH1145	P. aurotaenia	P. aurotaenia Baudo West	Colombia, Chocó, Nuquí, Arusí	MT742707	MT808239	MT749195	-	-	-
GECOH1155	P. aurotaenia	P. aurotaenia Baudo West	Colombia, Chocó, Nuquí, Arusí	MT742708	MT808240	MT749196	6495913	2.38	SAMN15520695
GECOH849	P. aurotaenia	P. aurotaenia Baudo West	Colombia, Chocó, Nuquí, Arusí	-	-	-	4386449	1.64	SAMN15520750
GECOH850	P. aurotaenia	P. aurotaenia Baudo West	Colombia, Chocó, Nuquí, Arusí	-	-	-	5471012	1.83	SAMN15520751
GECOH851	P. aurotaenia	P. aurotaenia Baudo West	Colombia, Chocó, Nuquí, Arusí	-	-	-	5014550	1.81	SAMN15520752
GECOH852	P. aurotaenia	P. aurotaenia Baudo West	Colombia, Chocó, Nuquí, Arusí	-	-	-	4696628	1.73	SAMN15520753
GECOH855	P. aurotaenia	P. aurotaenia Baudo West	Colombia, Chocó, Nuquí, Arusí	-	-	-	4744002	1.72	SAMN15520754
GECOH856	P. aurotaenia	P. aurotaenia Baudo West	Colombia, Chocó, Nuquí, Arusí	-	-	-	7393605	2.84	SAMN15520755
GECOH858	P. aurotaenia	P. aurotaenia Baudo West	Colombia, Chocó, Nuquí, Arusí	MT742705	MT808237	MT749193	-	-	-
NA	P. aurotaenia	P. aurotaenia Baudo West	Colombia, Chocó, Bahía Solano	AY263240	-	AF324033	-	-	-
GECOH1482	P. aurotaenia	P. aurotaenia San Juan	Colombia, Chocó, Tadó, Bochoromá	MT742704	MT808236	MT749192	-	-	-
GECOH1483	P. aurotaenia	P. aurotaenia San Juan	Colombia, Chocó, Tadó, Bochoromá	MT742712	MT808244	MT749200	-	-	-
GECOH1484	P. aurotaenia	P. aurotaenia San Juan	Colombia, Chocó, Tadó, Bochoromá	MT742713	-	MT749201	-	-	-
GECOH1610	P. aurotaenia	P. aurotaenia San Juan	Colombia, Chocó, Tadó, Bochoromá	-	-	-	4854908	1.75	SAMN15520704
GECOH2102	P. aurotaenia	P. aurotaenia San Juan	Colombia, Chocó, Tadó, Bochoroma	-	-	-	5454509	1.96	SAMN15520720
GECOH2155	P. aurotaenia	P. aurotaenia San Juan	Colombia, Chocó, Tadó, Bochoromá	-	-	-	3639367	1.5	SAMN15520726
GECOH2156	P. aurotaenia	P. aurotaenia San Juan	Colombia, Chocó, Tadó, Bochoromá	-	-	-	4344879	1.67	SAMN15520727
GECOH2157	P. aurotaenia	P. aurotaenia San Juan	Colombia, Chocó, Tadó, Bochoromá	-	-	-	3541775	1.48	SAMN15520728
GECOH2158	P. aurotaenia	P. aurotaenia San Juan	Colombia, Chocó, Tadó, Bochoromá	-	-	-	3324869	1.5	SAMN15520729
GECOH2159	P. aurotaenia	P. aurotaenia San Juan	Colombia, Chocó, Tadó, Bochoromá	-	-	-	3786184	1.52	SAMN15520730
GECOH704	P. aurotaenia	P. aurotaenia San Juan	Colombia, Chocó, Playa de Oro	MT742702	MT808234	MT749190	5995802	2.21	SAMN15520740
GECOH705	P. aurotaenia	P. aurotaenia San Juan	Colombia, Chocó, Playa de Oro	MT742710	MT808242	MT749198	4426676	1.68	SAMN15520741
GECOH706	P. aurotaenia	P. aurotaenia San Juan	Colombia, Chocó, Playa de Oro	MT742746	MT808268	MT749232	4968702	1.8	SAMN15520742
GECOH707	P. aurotaenia	P. aurotaenia San Juan	Colombia, Chocó, Tadó, Bochoromá	MT742714	MT808245	MT749202	6567520	2.41	SAMN15520743
GECOH708	P. aurotaenia	P. aurotaenia San Juan	Colombia, Chocó, Tadó, Bochoromá	MT742711	MT808243	MT749199	4366779	1.64	SAMN15520744
GECOH709	P. aurotaenia	P. aurotaenia San Juan	Colombia, Chocó, Tadó, Bochoromá	MT742715	MT808246	MT749203	3704324	1.57	SAMN15520745
GECOH738	P. aurotaenia	P. aurotaenia San Juan	Colombia, Chocó, Tadó, Bochoromá	MT742703	MT808235	MT749191	-	-	-
NA	P. aurotaenia	P. aurotaenia San Juan	Colombia, Chocó, Tadó, Bochoromá	AY263241	-	AF324034	-	-	-
GECOH1168	P. aurotaenia	P. aurotaenia south	Colombia, Valle del Cauca, Buenaventura, Pianguita	-	MT808278	-	-	-	-
GECOH1169	P. aurotaenia	P. aurotaenia south	Colombia, Valle del Cauca, Buenaventura, Pianguita	MT742722	MT808250	MT749210	-	-	-
GECOH1170	P. aurotaenia	P. aurotaenia south	Colombia, Valle del Cauca, Buenaventura, Pianguita	MT742723	MT808251	MT749211	-	-	-
GECOH1171	P. aurotaenia	P. aurotaenia south	Colombia, Valle del Cauca, Buenaventura, Pianguita	MT742724	MT808252	MT749212	-	-	-
GECOH1172	P. aurotaenia	P. aurotaenia south	Colombia, Valle del Cauca, Buenaventura, Pianguita	MT742725	MT808253	MT749213	-	-	-
GECOH1173	P. aurotaenia	P. aurotaenia south	Colombia, Valle del Cauca, Buenaventura, Pianguita	MT742720	MT808248	MT749208	1538131	1.26	SAMN15520696	Excluded due to low genotyping
GECOH1189	P. aurotaenia	P. aurotaenia south	Colombia, Valle del Cauca, Buenaventura	MT742726	MT808254	MT749214	-	-	-
GECOH1190	P. aurotaenia	P. aurotaenia south	Colombia, Valle del Cauca, Buenaventura, Maguipi	MT742721	MT808249	MT749209	-	-	-
GECOH1191	P. aurotaenia	P. aurotaenia south	Colombia, Valle del Cauca, Buenaventura, Maguipi	-	MT808277	-	-	-	-
GECOH1192	P. aurotaenia	P. aurotaenia south	Colombia, Valle del Cauca, Buenaventura, Maguipi	MT742727	MT808255	MT749215	-	-	-
GECOH1193	P. aurotaenia	P. aurotaenia south	Colombia, Valle del Cauca, Buenaventura, Maguipi	-	MT808279	-	-	-	-
GECOH1194	P. aurotaenia	P. aurotaenia south	Colombia, Valle del Cauca, Buenaventura, Maguipi	MT742719	MT808247	MT749207	-	-	-
GECOH664	P. aurotaenia	P. aurotaenia south	Colombia, Valle del cauca, Buenaventura, Pianguita	-	-	-	2645045	1.4	SAMN15520735
GECOH667	P. aurotaenia	P. aurotaenia south	Colombia, Valle del cauca, Buenaventura, Pianguita	-	-	-	2361394	1.36	SAMN15520736	Excluded due to low genotyping
GECOH668	P. aurotaenia	P. aurotaenia south	Colombia, Valle del cauca, Buenaventura, Pianguita	-	-	-	5264012	2.05	SAMN15520737
GECOH672	P. aurotaenia	P. aurotaenia south	Colombia, Valle del cauca, Buenaventura, Pianguita	-	-	MT749245	4782244	1.8	SAMN15520738
GECOH1174	P. bicolor	P. bicolor North	Colombia, Risaralda, Pueblo Rico	MT742698	MT808230	MT749186	-	-	-
GECOH1176	P. bicolor	P. bicolor North	Colombia, Risaralda, Pueblo Rico	MT742699	MT808231	MT749187	-	-	-
GECOH1177	P. bicolor	P. bicolor North	Colombia, Risaralda, Pueblo Rico	MT742700	MT808232	MT749188	-	-	-
GECOH1178	P. bicolor	P. bicolor North	Colombia, Risaralda, Pueblo Rico	-	MT808282	-	-	-	-
GECOH1179	P. bicolor	P. bicolor North	Colombia, Risaralda, Pueblo Rico	-	-	-	2287765	1.31	SAMN15520697	Excluded due to low genotyping
GECOH1485	P. bicolor	P. bicolor North	Colombia, Risaralda, Pueblo Rico	-	MT808283	MT749243	-	-	-
GECOH2083	P. bicolor	P. bicolor North	Colombia, Risaralda, Pueblo Rico	-	-	-	6931235	2.51	SAMN15520715
GECOH2085	P. bicolor	P. bicolor North	Colombia, Risaralda, Pueblo Rico	-	-	-	4536535	1.67	SAMN15520716
GECOH2086	P. bicolor	P. bicolor North	Colombia, Risaralda, Pueblo Rico	-	-	-	4578766	1.69	SAMN15520717
GECOH2095	P. bicolor	P. bicolor North	Colombia, Risaralda, Pueblo Rico	-	-	-	4270892	1.63	SAMN15520718
GECOH2096	P. bicolor	P. bicolor North	Colombia, Risaralda, Pueblo Rico	-	-	-	7289836	2.92	SAMN15520719
GECOH522	P. bicolor	P. bicolor North	Colombia, Risaralda, Pueblo Rico	MT742697	MT808229	MT749185	-	-	-
GECOH523	P. bicolor	P. bicolor North	Colombia, Risaralda, Pueblo Rico	MT742709	MT808241	MT749197	-	-	-
GECOH701	P. bicolor	P. bicolor North	Colombia, Risaralda, Pueblo Rico	MT742701	MT808233	MT749189	-	-	-
GECOH732	P. bicolor	P. bicolor North	Colombia, Risaralda, Pueblo Rico	-	-	-	6256585	2.17	SAMN15520746
GECOH733	P. bicolor	P. bicolor North	Colombia, Risaralda, Pueblo Rico	-	-	-	4846323	1.8	SAMN15520747
GECOH734	P. bicolor	P. bicolor North	Colombia, Risaralda, Pueblo Rico	-	-	-	4122907	1.61	SAMN15520748
GECOH735	P. bicolor	P. bicolor North	Colombia, Risaralda, Pueblo Rico	-	-	-	3826662	1.56	SAMN15520749
GECOH1039	P. bicolor	P. bicolor south	Colombia, Chocó, San José del Palmar	MT742739	MT808263	MT749227	-	-	-
GECOH2062	P. bicolor	P. bicolor south	Colombia, Chocó, San José del Palmar	-	-	MT749246	5227721	1.96	SAMN15520706
GECOH2063	P. bicolor	P. bicolor south	Colombia, Chocó, San José del Palmar	-	-	-	5642128	2.03	SAMN15520707
GECOH2064	P. bicolor	P. bicolor south	Colombia, Chocó, San José del Palmar	-	-	-	5193444	1.95	SAMN15520708
GECOH2065	P. bicolor	P. bicolor south	Colombia, Chocó, San José del Palmar	-	-	-	3126237	1.58	SAMN15520709
GECOH2066	P. bicolor	P. bicolor south	Colombia, Chocó, San José del Palmar	MT742740	-	-	-	-	-
GECOH2067	P. bicolor	P. bicolor south	Colombia, Chocó, San José del Palmar	-	-	-	1802599	1.25	SAMN15520710	Excluded due to low genotyping
GECOH2068	P. bicolor	P. bicolor south	Colombia, Chocó, San José del Palmar	-	-	-	1149310	1.25	SAMN15520711	Excluded due to low genotyping
GECOH2069	P. bicolor	P. bicolor south	Colombia, Chocó, San José del Palmar	-	-	-	4625511	1.76	SAMN15520712
GECOH2070	P. bicolor	P. bicolor south	Colombia, Chocó, San José del Palmar	MT742741	-	-	-	-	-
GECOH2074	P. bicolor	P. bicolor south	Colombia, Chocó, San José del Palmar	-	-	-	1603599	1.24	SAMN15520713	Excluded due to low genotyping
GECOH2076	P. bicolor	P. bicolor south	Colombia, Chocó, San José del Palmar	-	-	-	4789516	1.73	SAMN15520714
GECOH2128	P. bicolor	P. bicolor south	Colombia, Chocó, Sipí	MT742742	MT808264	MT749228	2777725	1.38	SAMN15520721
GECOH2129	P. bicolor	P. bicolor south	Colombia, Chocó, Sipí	MT742743	MT808265	MT749229	5830851	2.06	SAMN15520722
GECOH2130	P. bicolor	P. bicolor south	Colombia, Chocó, Sipí	MT742744	MT808266	MT749230	4318890	1.62	SAMN15520723
GECOH2131	P. bicolor	P. bicolor south	Colombia, Chocó, Sipí	-	-	-	4935062	1.77	SAMN15520724
GECOH2132	P. bicolor	P. bicolor south	Colombia, Chocó, Sipí	MT742745	MT808267	MT749231	-	-	-
NA	P. bicolor	P. bicolor south	Colombia, Chocó	AF128577	-	AF128579	-	-	-
NA	P. bicolor	P. bicolor south	Colombia, Chocó, San José del Palmar	-	-	AF324035	-	-	-
GECOH963	P. lugubris	P. lugubris	Costa Rica, Limón, Puerto Viejo de Talamanca	MT742754	MT808276	MT749240	6832241	2.46	SAMN15520756
GECOH964	P. lugubris	P. lugubris	Costa Rica, Limón, Puerto Viejo de Talamanca	MT742753	MT808275	MT749239	6552110	2.54	SAMN15520757
GECOH965	P. lugubris	P. lugubris	Costa Rica, Limón, Puerto Viejo de Talamanca	MT742751	MT808273	MT749237	-	-	-
GECOH966	P. lugubris	P. lugubris	Costa Rica, Limón, Puerto Viejo de Talamanca	MT742752	MT808274	MT749238	-	-	-
KRL1735	P. lugubris	P. lugubris	El Cope, Panama	FJ784587	FJ766769	-	-	-	-
NA	P. lugubris	P. lugubris	Panama, Panama, Bocas del Toro	AF128575	-	AF128576	-	-	-
OMNH33325	P. lugubris	P. lugubris	Nicaragua, San Juan River, Isla de Diamante	DQ502061	DQ502783	DQ502492	-	-	-
USNM_FS195116	P. lugubris	P. lugubris	Panamá, Bocas del Toro, Isla Popa	DQ283043	DQ502753	DQ502456	-	-	-
ZFMK69881	P. lugubris	P. lugubris	Panama	AF124105		AF324038	-	-	-
AMNHA118566	P. terribilis	P. terribilis	Colombia, Cauca, Timbiquí, Quebrada Guanguí	DQ502157	DQ502861	DQ502593	-	-	-
GECOH1163	P. terribilis	P. terribilis	Colombia, Valle del Cauca, Buenaventura, Río Cajambre	MT742731	JX887787	MT749219	-	-	-
GECOH1164	P. terribilis	P. terribilis	Colombia, Valle del Cauca, Buenaventura, Río Cajambre	MT742728	MT808256	MT749216	-	-	-
GECOH1165	P. terribilis	P. terribilis	Colombia, Valle del Cauca, Buenaventura, Río Cajambre	MT742732	MT808258	MT749220	-	-	-
GECOH1180	P. terribilis	P. terribilis	Colombia, Cauca, Timbiquí, La Brea	-	MT808281	MT749242	-	-	-
GECOH1181	P. terribilis	P. terribilis	Colombia, Cauca, Timbiquí, La Brea	MT742737	MT808261	MT749225	6577024	2.39	SAMN15520698
GECOH1182	P. terribilis	P. terribilis	Colombia, Cauca, Timbiquí, La Brea	-	MT808280	MT749241	2858150	1.36	SAMN15520699
GECOH1183	P. terribilis	P. terribilis	Colombia, Cauca, Timbiquí, La Brea	MT742738	MT808262	MT749226	3681267	1.48	SAMN15520700
GECOH301	P. terribilis	P. terribilis	Captive bred	-	-	MT749244	-	-	-
GECOH355	P. terribilis	P. terribilis	Colombia, Valle del Cauca, Buenaventura, Río Naya	MT742733	JX887786	MT749221	-	-	-
GECOH356	P. terribilis	P. terribilis	Colombia, Valle del Cauca, Buenaventura, Río Naya	MT742734	MT808259	MT749222	-	-	-
GECOH432	P. terribilis	P. terribilis	Colombia, Valle del Cauca, Buenaventura, Río Naya	-	-	-	7090596	2.42	SAMN15520731
GECOH434	P. terribilis	P. terribilis	Colombia, Valle del Cauca, Buenaventura, Río Naya	MT742735	JX887784	MT749223	-	-	-
GECOH435	P. terribilis	P. terribilis	Colombia, Valle del Cauca, Buenaventura, Río Naya	MT742736	MT808260	MT749224	4805522	1.8	SAMN15520732
GECOH436	P. terribilis	P. terribilis	Colombia, Valle del Cauca, Buenaventura, Río Naya	-	-	-	7125232	3.04	SAMN15520733
GECOH643	P. terribilis	P. terribilis	Colombia, Valle del Cauca, Buenaventura, Río Yurumanguí	MT742729	JX887785	MT749217	5894325	2.09	SAMN15520734
GECOH646	P. terribilis	P. terribilis	Colombia, Valle del Cauca, Buenaventura, Río Cajambre	MT742730	MT808257	MT749218	-	-	-
GECOH697	P. terribilis	P. terribilis	Colombia, Valle del Cauca, Buenaventura, Río Cajambre	-	-	-	6518925	2.77	SAMN15520739
NA	P. terribilis	P. terribilis	Colombia, Cauca, Timbiquí, La Brea	-	-	AF324037	-	-	-
NA	P. terribilis	P. terribilis	Colombia, Cauca, Timbiquí, Saija river mouth	AF124133	-	AF324036	-	-	-
NA	P. terribilis	P. terribilis	Pet Trade	DQ502180	DQ502883	DQ502616	-	-	-
TNHC64420	P. terribilis	P. terribilis	Pet Trade	HQ291006	-	HQ290583	-	-	-
1026	P. vittatus	P. vittatus	NA	EF107173			-	-	-
GECOH970	P. vittatus	P. vittatus	Costa Rica, Puntarenas, Dos Brazos	MT742748	MT808270	MT749234	-	-	-
GECOH971	P. vittatus	P. vittatus	Costa Rica, Puntarenas, Dos Brazos	MT742749	MT808271	MT749235	-	-	-
GECOH976	P. vittatus	P. vittatus	Costa Rica, Puntarenas, Dos Brazos	MT742750	MT808272	MT749236	6070250	2.27	SAMN15520758
GECOH979	P. vittatus	P. vittatus	Costa Rica, Puntarenas, Dos Brazos	MT742747	MT808269	MT749233	-	-	-
NA	P. vittatus	P. vittatus	Costa Rica, Corcovado	AF128580	-	AF128582	-	-	-
NA	P. vittatus	P. vittatus	Pet Trade	DQ502152	DQ502854	DQ502585	-	-	-
TNHC64421	P. vittatus	P. vittatus	Puntarenas, Costa Rica	EU342635	-	-	-	-	-
ZMFK69882	P. vittatus	P. vittatus	Costa Rica	AF124134	-	AF324039	-	-	-

### Sheet: Table S2
m	Log-likelihood	Likelihood ratio statistic	P-value (df = 2)
0	935.859	-	-
1	944.098	16.478	0.000264148
2	952.81	17.424	0.000164599
3	955.801	5.982	0.0502372
4	958.318	5.034	0.0807013
5	960.253	3.87	0.144424
6	962.122	3.738	0.154278

### Sheet: Table S3
Voucher	Species	OTU	SVL (mm)	Sex
COLZOOCH-H0379	P. aurotaenia	P. aurotaenia Atrato	26.18	NA
COLZOOCH-H0432	P. aurotaenia	P. aurotaenia Atrato	27.17	NA
COLZOOCH-H0561	P. aurotaenia	P. aurotaenia Atrato	31.57	NA
TNHC-FS4996	P. aurotaenia	P. aurotaenia Atrato	27.78	F
COLZOOCH-H0096	P. aurotaenia	P. aurotaenia Baudó East	24.97	NA
COLZOOCH-H0097	P. aurotaenia	P. aurotaenia Baudó East	24.32	NA
COLZOOCH-H0839	P. aurotaenia	P. aurotaenia Baudó East	26.93	NA
ANDES-A2434	P. aurotaenia	P. aurotaenia Baudó West	19.13	F
IAvH-Am-6570	P. aurotaenia	P. aurotaenia Baudó West	27.32	M
AMNH102684	P. aurotaenia	P. aurotaenia San Juan	29.89	F
AMNH102685	P. aurotaenia	P. aurotaenia San Juan	32.63	M
AMNH114040	P. aurotaenia	P. aurotaenia San Juan	31.64	F
AMNH118532	P. aurotaenia	P. aurotaenia San Juan	27.81	F
AMNH118533	P. aurotaenia	P. aurotaenia San Juan	29.39	F
AMNH118534	P. aurotaenia	P. aurotaenia San Juan	27.83	F
AMNH118535	P. aurotaenia	P. aurotaenia San Juan	30.42	F
AMNH118537	P. aurotaenia	P. aurotaenia San Juan	26.79	M
AMNH118538	P. aurotaenia	P. aurotaenia San Juan	26.66	M
AMNH118539	P. aurotaenia	P. aurotaenia San Juan	27.55	M
AMNH118540	P. aurotaenia	P. aurotaenia San Juan	26.03	M
AMNH161109	P. aurotaenia	P. aurotaenia San Juan	28.6	F
AMNH161110	P. aurotaenia	P. aurotaenia San Juan	28.22	M
AMNH161111	P. aurotaenia	P. aurotaenia San Juan	27.17	M
AMNH85238	P. aurotaenia	P. aurotaenia San Juan	26.34	M
AMNH85239	P. aurotaenia	P. aurotaenia San Juan	26.69	M
AMNH85240	P. aurotaenia	P. aurotaenia San Juan	26.22	M
AMNH85241	P. aurotaenia	P. aurotaenia San Juan	24.65	M
AMNH85242	P. aurotaenia	P. aurotaenia San Juan	21.28	F
AMNH85244	P. aurotaenia	P. aurotaenia San Juan	26.18	M
AMNH85245	P. aurotaenia	P. aurotaenia San Juan	25.25	M
AMNH87153	P. aurotaenia	P. aurotaenia San Juan	25.07	M
AMNH87154	P. aurotaenia	P. aurotaenia San Juan	26.08	M
AMNH87155	P. aurotaenia	P. aurotaenia San Juan	24.82	M
AMNH87156	P. aurotaenia	P. aurotaenia San Juan	25.41	M
AMNH87157	P. aurotaenia	P. aurotaenia San Juan	29.51	F
AMNH87158	P. aurotaenia	P. aurotaenia San Juan	26.23	M
AMNH87159	P. aurotaenia	P. aurotaenia San Juan	25.42	M
AMNH87160	P. aurotaenia	P. aurotaenia San Juan	29.65	F
AMNH87161	P. aurotaenia	P. aurotaenia San Juan	28.29	M
AMNH87162	P. aurotaenia	P. aurotaenia San Juan	30.56	F
AMNH87163	P. aurotaenia	P. aurotaenia San Juan	26.68	M
AMNH87164	P. aurotaenia	P. aurotaenia San Juan	27.16	M
AMNH87165	P. aurotaenia	P. aurotaenia San Juan	28.78	F
AMNH87166	P. aurotaenia	P. aurotaenia San Juan	28.14	F
AMNH87169	P. aurotaenia	P. aurotaenia San Juan	28.61	M
AMNH87170	P. aurotaenia	P. aurotaenia San Juan	31.53	F
AMNH87171	P. aurotaenia	P. aurotaenia San Juan	26.64	M
AMNH87172	P. aurotaenia	P. aurotaenia San Juan	27.02	M
AMNH87173	P. aurotaenia	P. aurotaenia San Juan	27.15	M
ANDES-A3727	P. aurotaenia	P. aurotaenia San Juan	24.92	M
ANDES-A3728	P. aurotaenia	P. aurotaenia San Juan	29.18	F
COLZOOCH-H1021	P. aurotaenia	P. aurotaenia San Juan	29.07	NA
DMV018	P. aurotaenia	P. aurotaenia San Juan	27.28	M
DMV030	P. aurotaenia	P. aurotaenia San Juan	30.19	F
GECOH2663	P. aurotaenia	P. aurotaenia San Juan	26.56	M
IAvH-Am-4134	P. aurotaenia	P. aurotaenia San Juan	24.59	M
IAvH-Am-4135	P. aurotaenia	P. aurotaenia San Juan	25.17	M
IAvH-Am-4136	P. aurotaenia	P. aurotaenia San Juan	26.31	F
IAvH-Am-4137	P. aurotaenia	P. aurotaenia San Juan	24.52	M
IAvH-Am-4138	P. aurotaenia	P. aurotaenia San Juan	25.16	M
IAvH-Am-4139	P. aurotaenia	P. aurotaenia San Juan	25.39	M
IAvH-Am-4141	P. aurotaenia	P. aurotaenia San Juan	25.85	M
IAvH-Am-4142	P. aurotaenia	P. aurotaenia San Juan	26.51	M
RMP001	P. aurotaenia	P. aurotaenia San Juan	25.71	M
RMP016	P. aurotaenia	P. aurotaenia San Juan	25.03	M
USNM146630	P. aurotaenia	P. aurotaenia San Juan	28.08	F
USNM146631	P. aurotaenia	P. aurotaenia San Juan	27.8	F
USNM147204	P. aurotaenia	P. aurotaenia San Juan	31.42	F
USNM147205	P. aurotaenia	P. aurotaenia San Juan	27.34	M
USNM147207	P. aurotaenia	P. aurotaenia San Juan	26.22	M
USNM150632	P. aurotaenia	P. aurotaenia San Juan	28.33	M
USNM150633	P. aurotaenia	P. aurotaenia San Juan	26.65	M
USNM150634	P. aurotaenia	P. aurotaenia San Juan	27.06	M
USNM150635	P. aurotaenia	P. aurotaenia San Juan	26.03	M
USNM150636	P. aurotaenia	P. aurotaenia San Juan	25.45	M
USNM150637	P. aurotaenia	P. aurotaenia San Juan	22.37	F
USNM150638	P. aurotaenia	P. aurotaenia San Juan	29.84	M
USNM150639	P. aurotaenia	P. aurotaenia San Juan	31.7	M
USNM150640	P. aurotaenia	P. aurotaenia San Juan	26.28	M
USNM150641	P. aurotaenia	P. aurotaenia San Juan	26.78	M
USNM158881	P. aurotaenia	P. aurotaenia San Juan	24.62	M
ANDES-A3666	P. aurotaenia	P. aurotaenia South	23.76	M
ANDES-A3667	P. aurotaenia	P. aurotaenia South	23.99	M
ANDES-A3668	P. aurotaenia	P. aurotaenia South	25.31	M
ANDES-A3669	P. aurotaenia	P. aurotaenia South	24.37	M
ANDES-A3670	P. aurotaenia	P. aurotaenia South	27.01	F
ANDES-A3671	P. aurotaenia	P. aurotaenia South	24.17	M
ANDES-A3672	P. aurotaenia	P. aurotaenia South	23.49	M
USNM145105	P. aurotaenia	P. aurotaenia South	24.39	M
USNM145106	P. aurotaenia	P. aurotaenia South	23.28	M
USNM149725	P. aurotaenia	P. aurotaenia South	24.05	M
USNM149726	P. aurotaenia	P. aurotaenia South	23.62	M
USNM149727	P. aurotaenia	P. aurotaenia South	25.86	F
AMNH114038	P. bicolor	P. bicolor North	41.72	F
AMNH114039	P. bicolor	P. bicolor North	37.97	M
AMNH9224	P. bicolor	P. bicolor North	34.39	M
AMNH98209	P. bicolor	P. bicolor North	42.28	F
AMNH98210	P. bicolor	P. bicolor North	34.74	F
AMNH98211	P. bicolor	P. bicolor North	35.81	M
AMNH98212	P. bicolor	P. bicolor North	35.18	M
AMNH98213	P. bicolor	P. bicolor North	37.41	F
AMNH98214	P. bicolor	P. bicolor North	37.24	F
AMNH98215	P. bicolor	P. bicolor North	36.07	M
AMNH98216	P. bicolor	P. bicolor North	40.2	F
AMNH98217	P. bicolor	P. bicolor North	38.16	F
AMNH98218	P. bicolor	P. bicolor North	38.13	F
AMNH98219	P. bicolor	P. bicolor North	39.23	F
AMNH98220	P. bicolor	P. bicolor North	34.47	M
AMNH98221	P. bicolor	P. bicolor North	36.31	M
AMNH98222	P. bicolor	P. bicolor North	35.36	M
AMNH98223	P. bicolor	P. bicolor North	36.16	F
AMNH98225	P. bicolor	P. bicolor North	34.81	F
AMNH98226	P. bicolor	P. bicolor North	36.9	M
AMNH98227	P. bicolor	P. bicolor North	37.81	M
AMNH98228	P. bicolor	P. bicolor North	39.33	F
AMNH98229	P. bicolor	P. bicolor North	36.7	M
AMNH98230	P. bicolor	P. bicolor North	33.96	M
AMNH98231	P. bicolor	P. bicolor North	39.35	F
AMNH98232	P. bicolor	P. bicolor North	36.15	F
AMNH98233	P. bicolor	P. bicolor North	35.07	F
AMNH98234	P. bicolor	P. bicolor North	29.51	M
AMNH98235	P. bicolor	P. bicolor North	38.33	F
AMNH98236	P. bicolor	P. bicolor North	39.22	M
AMNH98239	P. bicolor	P. bicolor North	37.5	M
AMNH98240	P. bicolor	P. bicolor North	37.9	M
AMNH98241	P. bicolor	P. bicolor North	37.04	M
AMNH98242	P. bicolor	P. bicolor North	36.82	M
AMNH98243	P. bicolor	P. bicolor North	37.6	M
AMNH98244	P. bicolor	P. bicolor North	38.12	M
GECOH1174	P. bicolor	P. bicolor North	38.52	M
GECOH1177	P. bicolor	P. bicolor North	37.12	F
IAvH-Am-2827	P. bicolor	P. bicolor North	40.23	F
IAvH-Am-2828	P. bicolor	P. bicolor North	39.74	F
IAvH-Am-2829	P. bicolor	P. bicolor North	37.73	M
IAvH-Am-2830	P. bicolor	P. bicolor North	40.49	F
USNM147225	P. bicolor	P. bicolor North	36.66	M
USNM147226	P. bicolor	P. bicolor North	32.92	M
GECOH2661	P. bicolor	P. bicolor South	36.18	M
GECOH2665	P. bicolor	P. bicolor South	32.29	F
GECOH2711	P. bicolor	P. bicolor South	38.43	M
GECOH2712	P. bicolor	P. bicolor South	35.37	M
IAvH-Am-2826	P. bicolor	P. bicolor South	37.16	M
IAvH-Am-4271	P. bicolor	P. bicolor South	40.99	F
IAvH-Am-4272	P. bicolor	P. bicolor South	42.39	F
IAvH-Am-4273	P. bicolor	P. bicolor South	39.85	F
IAvH-Am-4274	P. bicolor	P. bicolor South	37.11	M
IAvH-Am-4275	P. bicolor	P. bicolor South	39.89	M
IAvH-Am-4276	P. bicolor	P. bicolor South	41.38	F
IAvH-Am-4277	P. bicolor	P. bicolor South	39.04	M
IAvH-Am-4278	P. bicolor	P. bicolor South	39.01	M
IAvH-Am-4279	P. bicolor	P. bicolor South	36.87	F
IAvH-Am-4280	P. bicolor	P. bicolor South	39.17	M
IAvH-Am-4281	P. bicolor	P. bicolor South	39.04	M
USNM137366	P. bicolor	P. bicolor South	36.3	M
USNM139777	P. bicolor	P. bicolor South	37.89	F
FMNH101098	P. lugubris	P. lugubris	17.29	M
FMNH152016	P. lugubris	P. lugubris	18.08	M
FMNH153314	P. lugubris	P. lugubris	19.85	M
FMNH153659	P. lugubris	P. lugubris	19.99	M
FMNH153756	P. lugubris	P. lugubris	18.5	M
FMNH153757	P. lugubris	P. lugubris	21.62	M
FMNH153762	P. lugubris	P. lugubris	17.6	M
FMNH154407	P. lugubris	P. lugubris	22.24	F
FMNH154413	P. lugubris	P. lugubris	19.94	M
FMNH174520	P. lugubris	P. lugubris	21.26	M
FMNH67971	P. lugubris	P. lugubris	22.52	F
FMNH83468	P. lugubris	P. lugubris	17.16	M
FMNH83470	P. lugubris	P. lugubris	18.02	M
AMNH88865	P. terribilis	P. terribilis	40.53	F
AMNH88866	P. terribilis	P. terribilis	40.31	M
AMNH88867	P. terribilis	P. terribilis	38.9	M
AMNH88868	P. terribilis	P. terribilis	40.29	F
AMNH88869	P. terribilis	P. terribilis	39.76	M
AMNH88870	P. terribilis	P. terribilis	38.93	M
AMNH88871	P. terribilis	P. terribilis	42.57	F
AMNH88876	P. terribilis	P. terribilis	41.12	M
IAvH-Am-4538	P. terribilis	P. terribilis	38.41	M
IAvH-Am-4539	P. terribilis	P. terribilis	37.39	F
IAvH-Am-4540	P. terribilis	P. terribilis	39.63	F
IAvH-Am-4541	P. terribilis	P. terribilis	39.64	M
IAvH-Am-4563	P. terribilis	P. terribilis	44.8	F
USNM151381	P. terribilis	P. terribilis	33.43	F
UMMZ129261	P. vittatus	P. vittatus	23.04	M
UMMZ129262	P. vittatus	P. vittatus	21.4	M
UMMZ131885	P. vittatus	P. vittatus	24.65	M
UMMZ142966	P. vittatus	P. vittatus	24.18	M
UMMZ142966	P. vittatus	P. vittatus	27.54	F
UMMZ142966	P. vittatus	P. vittatus	30.15	F
UMMZ193401	P. vittatus	P. vittatus	26.65	M
UMMZ193402	P. vittatus	P. vittatus	22.36	M
UMMZ193403	P. vittatus	P. vittatus	24.1	M
UMMZ238485	P. vittatus	P. vittatus	24.79	M
